# Multiomic analysis identifies suppressive myeloid cell populations in human TB granulomas

**DOI:** 10.1101/2025.03.10.642376

**Authors:** Neharika Jain, Emmanuel C. Ogbonna, Zoltan Maliga, Connor Jacobson, Liang Zhang, Angela Shih, Jacob Rosenberg, Haroon Kalam, Andréanne Gagné, Isaac H. Solomon, Sandro Santagata, Peter K. Sorger, Bree B. Aldridge, Amanda J. Martinot

## Abstract

Tuberculosis (TB) remains a major global health challenge, particularly in the context of multidrug-resistant (MDR) *Mycobacterium tuberculosis* (Mtb). Host-directed therapies (HDTs) have been proposed as adjunctive therapy to enhance immune control of infection. Recently, one such HDT, pharmacologic modulation of myeloid-derived suppressor cells (MDSCs), has been proposed to treat MDR-TB. While MDSCs have been well characterized in cancer, their role in TB pathogenesis remains unclear. To investigate whether MDSCs or other myeloid suppressor populations contribute to TB granuloma microenvironments (GME), we performed spatial transcriptional profiling and single-cell immunophenotyping on eighty-four granulomas in lung specimens from three individuals with active disease. Granulomas were histologically classified based on H&E staining, and transcriptional signatures were compared across regions of interest (ROIs) at different states of granuloma maturation. Our analysis revealed that immune suppression within granuloma was not primarily driven by classical MDSCs but rather by multiple myeloid cell subsets, including dendritic cells expressing indoleamine 2,3 dioxygenase-1 expressing (IDO1+ DCs). IDO1+ DCs were the most frequently observed suppressive myeloid cells, particularly in cellular regions, and their spatial proximity to activated T cells suggested localized immunosuppression. Importantly, granulomas at different stages contained distinct proportions of suppressor myeloid cells, with necrotic and cellular regions showing different myeloid phenotypes that may influence granuloma progression. Gene set enrichment analysis (GSEA) further indicated that elevated IDO1 expression was associated with a complex immune response that balanced suppressive signaling, immune activation, and cellular metabolism. These findings suggest that classical MDSCs, as defined in tumor microenvironments, likely play a minor role in TB, whereas IDO1+ DCs may be key regulators of immune suppression in granulomas influencing local *Mtb* control in infected lung. A deeper understanding of the role of IDO1+ suppressive myeloid cells in TB granulomas is essential to assessing their potential as therapeutic targets in TB treatment.
