## Supplemental Table 1 for "Multiomic analysis identifies suppressive myeloid cell populations in human TB granulomas"

### Sheet: Sheet1
		Case ID	Medical History
		Case 2	A 64 year old male with a history of COPD and end-stage liver disease presented with indeterminate FDG-avid right upper lobe lung nodules and underwent wedge resection of a 1.6 cm lung nodule.
		Case 3	50 year old male, former Peace Corp, presents with chest pain• Ddx lung cancer• wedge resection• necrotizing granulomas and acid-fast bacilli• culture positive for MTB• positive ppd 7 years, No Rx
		Case 4	62 year old female with a history of seropositive rheumatoid arthritis (on prednisone) and a history of a positive PPD, who presented with daily fevers, night sweats, and dyspnea. A CT chest showed extensive miliary nodules through the bilateral lungs, with no evidence of cavitation or apical distortion.
