## Supplemental Table 3 for "Multiomic analysis identifies suppressive myeloid cell populations in human TB granulomas"

### Sheet: antibody_panel
Supplemental Table 2: Antibody panel for cyclic immunofluorescence
Cycle	Antibody Name	Target	Fluorophore	Vendor	Catalog Number	Clone	Dilution Factor	In analysis
Cycle 1	Mycobacterium tuberculosis (TB)	Mycobacterium tuberculosis (TB)	n/a	BioCare	CP 140 A	polyclonal	200	no
	Chymase	Chymase	n/a	Abcam	ab111239	polyclonal	150	no
	CD33	CD33	n/a	BioCare	ACI 3116 A	PWS44	150	yes
Cycle 1_2'ab	Goat anti-Rabbit IgG-AF488	Rabbit IgG	Alexa Fluor 488	Invitrogen	A-11070	polyclonal	2000	n/a
	Donkey anti-Goat IgG-AF555	Goat IgG	Alexa Fluor 555	Thermo Fisher Scientific	A-21432	polyclonal	2000	n/a
	Goat anti-Mouse IgG-AF647	Mouse IgG	Alexa Fluor 647	Thermo Fisher Scientific	A-21237	polyclonal	2000	n/a
Cycle 2	ROR gamma	ROR gamma		Abcam	ab268112	RORC/2941	50	no
	CD3E	CD3E	Alexa Fluor 555	Cell Signaling Technology	57869BC	D7A6E	150	yes
	MMP9	MMP9		Novus Biologicals	NBP2-80855	4A3	100	no
Cycle 2_2'ab	Mouse IgG2a	Mouse IgG2a	Alexa Fluor 488	Jackson ImmunoResearch, Inc.	115-545-206	polyclonal	1000	n/a
	n/a	n/a	n/a	n/a	n/a	n/a	n/a	n/a
	Goat Anti-Mouse IgG1-AF647	Mouse IgG1	Alexa Fluor 647	Jackson ImmunoResearch, Inc.	115-605-205	polyclonal	1000	n/a
Cycle 3	RORC	RORC	n/a	Millipore Sigma	MABF81	6F3.1	50	n/a
	IL10	IL10	n/a	BioLegend	501402	JES3-9D7	100	no
	CD45-AF647	CD45	Alexa Fluor 647	BioLegend	304020, 304056	HI30	200	yes
	aSMA	aSMA	Alexa Fluor 750	R&D Systems	IC1420S-025	1A4	100	yes
Cycle 3_2'ab	Goat Anti-Mouse IgG2a-AF488	Mouse IgG2a	Alexa Fluor 488	Jackson ImmunoResearch, Inc.	115-545-206	polyclonal	1000	n/a
	Goat anti-Rat IgG-AF555	Rat IgG	Alexa Fluor 555	Thermo Fisher Scientific	A-21434	polyclonal	1000	n/a
	n/a	n/a	n/a	n/a	n/a	n/a	n/a	n/a
	n/a	n/a	n/a	n/a	n/a	n/a	n/a	n/a
Cycle 4	CD11b	CD11b	Alexa Fluor 488	Thermo Fisher Scientific (eBioscience)	53-0196-80, 53-0196-82	C67F154	200	yes
	CD66b	CD66b	phycoerythrin	BioLegend	392903	6/40c	200	yes
	PD-L1	PD-L1	Alexa Fluor 647	Cell Signaling Technology	62813BC	E1L3N	100	yes
	Mast Cell Tryptase	Mast Cell Tryptase	Alexa Fluor 790	Santa Cruz Biotechnology	sc-59587 AF790	AA1	200	yes
Cycle 5	IL-6	IL-6	Alexa Fluor 488	Santa Cruz Biotechnology	sc-130326 AF488		100	no
	CD68	CD68	phycoerythrin	Cell Signaling Technology	79594, 79594S	D4B9C	200	yes
	CD14	CD14	Alexa Fluor 647	Abcam	ab196169	EPR3653	1000	yes
	Vimentin	Vimentin	Alexa Fluor 750	Cell Signaling Technology	69227BC	D21H3	300	yes
Cycle 6	CD15	CD15	Alexa Fluor 488	BioLegend	301910	HI98	200	no
	HLA -DRA	HLA -DRA	Alexa Fluor 555	Abcam	ab215312	EPR3692	200	no
	CD20	CD20	eFluor 660	eBioscience	50-0202-80, 50-0202-82	L26	1000	yes
	Lysozyme C	Lysozyme C	Alexa Fluor 790	Santa Cruz Biotechnology	sc-518012 AF790	E-5	100	yes
Cycle 7	CD4	CD4	Alexa Fluor 488	R&D Systems	FAB8165G	polyclonal	100	yes
	CD11c	CD11c	Alexa Fluor 555	Cell Signaling Technology	64675BC	D1V9Y	200	yes
	iNOS	iNOS	Alexa Fluor 647	Abcam	ab209027	EPR16635	120	no
Cycle 8	CD163	CD163	Alexa Fluor 488	Abcam	ab218293	EPR14643-36	200	yes
	FOXP3	FOXP3	eFluor 570	eBioscience	41-4777-80, 41-4777-82	236A/E7	100	yes
	IDO1	IDO1	Alexa Fluor 647	Abcam	ab281580	EPR20374	200	yes
Cycle 9	CD8a	CD8a	Alexa Fluor 488	Thermo Fisher Scientific	53-0008-80	AMC908	200	yes
	GATA3	GATA3	Alexa Fluor 555	Abcam	ab210672	EPR16651	200	no
	PD-1	PD-1	Alexa Fluor 647	Abcam	ab201825	EPR4877(2)	200	no
Cycle 10	ARG1	ARG1	Alexa Fluor 488	Cell Signaling Technology	66297	D4E3M	100	yes
	CD206	CD206	Alexa Fluor 555	Cell Signaling Technology	48352BC	E2L9N	150	yes
	MPO	MPO	Alexa Fluor 647	Santa Cruz Biotechnology	sc-365436-AF647	A-5	300	yes
Cycle 11	CD16	CD16	Alexa Fluor 488	Abcam	ab282002	EPR16784	100	yes
	Ki-67	Ki-67	eFluor 570	eBioscience	41-5699-80	20Raj1	150	yes
	CD134	CD134	Alexa Fluor 647	BioLegend	350018	Ber-ACT35	100	no
Cycle 12	HLA-DRB1	HLA-DRB1	Alexa Fluor 488	Abcam	ab207376	EPR6148	500	yes
	Cytokeratin (pan)	Cytokeratin (pan)	eFluor 570	Thermo Fisher Scientific (eBioscience)	41-9003-80, 41-9003-82	AE1/AE3	1000	yes
	Granzyme B	Granzyme B	Alexa Fluor 647	Santa Cruz Biotechnology	sc-8022 AF647	2C5	100	yes
Cycle 13	CD57	CD57	FITC	BD Biosciences	561906	NK-1	150	no
	CD40	CD40	Alexa Fluor 555	Cell Signaling Technology	16805BC	D8W3N	150	yes
	CD209	CD209	Alexa Fluor 647	Santa Cruz Biotechnology	sc-65740 AF647	DC28	150	no
Cycle 14	Lamin-B1	Lamin-B1	Alexa Fluor 488	Abcam	ab194106	EPR8985(B)	200	yes
	Lamin-A/C	Lamin-A/C	Alexa Fluor 488	Cell Signaling Technology	8617S	4C11	100	yes
	ICOS	ICOS	Alexa Fluor 555	Cell Signaling Technology	79403BC	D1K2T™	200	yes
	Tbx21	Tbx21	eFluor 660	Thermo Fisher Scientific	50-5825-82	4B10	100	no
Cycle 15	SHP1	SHP1	Alexa Fluor 488	Abcam	ab211381	EPR5519	300	yes
	TBK1 (pS172)	TBK1 (pS172)	phycoerythrin	Cell Signaling Technology	13498	D52C2	100	no
	CD21	CD21	Alexa Fluor 647	Abcam	ab202693	EP3093	300	no
Cycle 16	CD23	CD23	Alexa Fluor 488	Abcam	ab305270	EPR3617	200	no
	n/a	n/a	n/a	n/a	n/a	n/a	n/a	n/a
	CD31	CD31	Alexa Fluor 647	Abcam	ab218582	EPR3094	200	yes
	ABCG1	ABCG1	Alexa Fluor 750	Novus Biologicals	NB400-132AF750	NB400-132	100	no
