## Supplemental Table 4 for "Multiomic analysis identifies suppressive myeloid cell populations in human TB granulomas"

### Sheet: IDO low genes
Target name	Log2	Adjusted pvalue	-log10 adjusted pvalue
ZNF845	-0.61698	0.00443502	2.3531
TNFRSF13B	-0.618355	0.0123506	1.90831
CCDC144NL	-0.62088	0.00642889	2.19186
FCRL1	-0.621195	0.0879451	1.05579
PLAC8	-0.622015	0.063371	1.19811
ASS1	-0.629335	0.00386964	2.41233
KRTAP10-3	-0.63093	0.0491709	1.30829
OR5L1	-0.634366	0.0123506	1.90831
KRTAP12-3	-0.634806	0.00118846	2.92502
ITM2C	-0.636951	0.0130593	1.88408
NPAP1L	-0.638612	0.0348861	1.45735
UTF1	-0.643433	0.102645	0.98866
DIO3	-0.650822	0.0212929	1.67176
COL14A1	-0.65262	0.0707068	1.15054
LY9	-0.658084	0.0154131	1.81211
SELL	-0.661811	0.0209221	1.67939
LYRM2	-0.665525	0.0186341	1.72969
ANKRD18A	-0.667048	0.00144518	2.84008
IGFBP7	-0.671738	0.122119	0.913216
KRTAP4-7	-0.677496	0.00448919	2.34783
IL7R	-0.682529	0.552273	0.257846
SPDYE5	-0.682981	0.00803763	2.09487
DUX1	-0.684493	0.00824986	2.08355
BTG2	-0.68868	0.0966557	1.01477
FOXD4L5	-0.690069	0.00984866	2.00662
POU2AF1	-0.70502	0.0312744	1.50481
ZNF816	-0.705081	0.00597551	2.22362
KLF2	-0.71135	0.0800301	1.09675
SPDYE16	-0.721674	0.0238345	1.62279
ELN	-0.740178	0.00266766	2.57387
OR11H1	-0.741589	0.00161772	2.7911
C4orf46	-0.745384	0.0122167	1.91305
FCF1	-0.76892	0.029347	1.53244
SPDYE11	-0.771931	0.00448919	2.34783
NR4A1	-0.791835	0.0395002	1.4034
ACTA2	-0.792055	0.0819705	1.08634
PIM2	-0.795934	0.254543	0.594238
MZB1	-0.800847	0.261197	0.583032
SLC40A1	-0.804179	0.0125231	1.90229
FCMR	-0.814764	0.0200028	1.69891
TAGLN	-0.82536	0.0495267	1.30516
A2M	-0.830588	0.118794	0.925206
P2RY8	-0.830979	0.0202041	1.69456
TXNDC5	-0.84742	0.270978	0.567065
DERL3	-0.870274	0.12607	0.89939
CD79A	-0.874125	0.0540669	1.26707
PGGHG	-0.884881	0.0364116	1.43876
SFTPC	-0.921332	0.0775155	1.11061
TSPY1	-0.947093	0.057691	1.23889
ADH1B	-1.02863	0.0227014	1.64395
C7	-1.03225	0.00904478	2.0436
MGP	-1.12243	0.00970277	2.0131
JCHAIN	-1.17278	0.286272	0.543221
IGHM	-1.23904	0.721116	0.141995
IGLL5	-1.25547	0.632506	0.198935
CCL21	-1.27818	0.221767	0.654103
SELENOP	-1.33497	0.00266766	2.57387
IGHA1	-1.4603	0.505362	0.296398
IGLC1	-1.47985	0.594103	0.226138
IGHG4	-2.03184	0.31882	0.496454
IGKC	-2.05995	0.246021	0.609027
IGHG1	-2.08401	0.329728	0.481844
IGHG3	-2.16716	0.305034	0.515651
IGHG2	-2.21006	0.294848	0.530401

### Sheet: IDO High genes
Target name	Log2	Adjusted pvalue	-log10 adjusted pvalue
SPP1	3.21063	0.0214003	1.66958
LYZ	2.84573	0.00471475	2.32654
FBP1	2.47497	0.00266236	2.57473
CXCL9	2.39618	0.000214749	3.66807
MT2A	2.16758	2.55523e-05	4.59257
IDO1	2.14442	4.86545e-05	4.31288
TIMP1	2.05388	0.0171436	1.7659
CTSB	2.05188	0.00801433	2.09613
SOD2	2.03346	0.0017077	2.76759
CHI3L1	1.81399	0.0189035	1.72346
FN1	1.78569	0.0330341	1.48104
GBP5	1.72158	6.0282e-05	4.21981
CTSS	1.71061	0.00615466	2.2108
MT1G	1.64889	0.00281721	2.55018
IFI30	1.60698	0.00711032	2.14811
ITGAM	1.57671	9.60906e-05	4.01732
CYBB	1.57472	0.000200951	3.69691
PLAUR	1.55531	0.000734004	3.1343
SERPINA1	1.55158	0.00200193	2.69855
C1QA	1.53983	0.00565829	2.24731
FCER1G	1.51684	0.00214118	2.66935
NCF1	1.49802	0.00115681	2.93674
GLUL	1.49542	0.000200951	3.69691
LILRB4	1.49327	0.00784348	2.10549
FTH1	1.48976	0.00798655	2.09764
HLA-DQA2	1.48794	0.00104241	2.98196
INHBA	1.47781	0.00111342	2.95334
ITGB2	1.47351	0.00281721	2.55018
GBP1	1.45079	8.17107e-05	4.08772
S100A11	1.45053	0.0016248	2.7892
CSTB	1.43786	0.00904478	2.0436
CD68	1.43241	0.00921361	2.03557
MMP9	1.41543	0.0128032	1.89268
STAT1	1.4115	0.000448557	3.34818
CCL8	1.41136	0.000364264	3.43858
WARS1	1.40978	0.000236517	3.62614
CEBPB	1.39231	0.00248401	2.60485
CTSC	1.38792	0.00371882	2.42959
ALDOA	1.38731	0.00287081	2.542
TYMP	1.37033	0.000747453	3.12642
HLA-DPA1	1.3682	0.00671623	2.17287
LAP3	1.36771	4.11914e-05	4.38519
ICAM1	1.36193	0.000187972	3.72591
SERPINE1	1.33546	0.00878275	2.05637
SRGN	1.32545	0.00144518	2.84008
C1QB	1.32245	0.0157348	1.80314
PKM	1.32062	0.00064451	3.19077
HLA-DRA	1.27396	0.0381525	1.41848
B2M	1.27259	0.00580837	2.23595
S100A9	1.26248	0.00969852	2.01329
FCGR3A	1.2558	0.00152934	2.8155
SAT1	1.2429	0.00778944	2.10849
SLAMF8	1.22625	0.00115681	2.93674
SNX10	1.21735	0.000364264	3.43858
HK3	1.21637	0.000214823	3.66792
S100A10	1.20801	0.00172197	2.76397
NCF2	1.2028	0.00385763	2.41368
TYROBP	1.19656	0.00421652	2.37505
SERPING1	1.18977	0.0158219	1.80074
CD14	1.1823	0.0355971	1.44859
CALHM6	1.17387	0.000270869	3.56724
C1QC	1.16502	0.0441939	1.35464
IL1B	1.16113	0.0026121	2.58301
MRC1	1.16005	0.00111342	2.95334
MT1H	1.15881	0.007502	2.12482
CAPG	1.15837	0.00769858	2.11359
UBD	1.15309	0.0180207	1.74423
GBP4	1.14382	4.86545e-05	4.31288
TXN	1.14222	0.00448919	2.34783
ENO1	1.14068	0.000374408	3.42665
TMSB10	1.12864	0.000270869	3.56724
LAPTM5	1.1239	0.00281721	2.55018
CTSZ	1.12194	0.0202934	1.69265
SH3BGRL3	1.11648	0.000361847	3.44148
ALOX5	1.11243	0.00568137	2.24555
CTSL	1.10635	0.0381525	1.41848
CCL5	1.10424	0.00149866	2.8243
S100A8	1.10405	0.00784348	2.10549
MT1X	1.10337	0.0123465	1.90845
MYOF	1.09669	0.00166371	2.77892
MT1E	1.09173	0.0016134	2.79226
CD74	1.09085	0.0244887	1.61103
SQOR	1.08366	0.000322138	3.49196
HLA-DPB1	1.08359	0.0118411	1.92661
GNS	1.08261	0.0036468	2.43809
SLC39A8	1.07802	0.00558061	2.25332
S100A6	1.07005	0.0132902	1.87647
ACSL1	1.05807	0.000200951	3.69691
SPI1	1.05219	0.00443502	2.3531
LGALS3BP	1.04538	0.00671623	2.17287
ITGAX	1.04329	0.00975847	2.01062
SLC11A1	1.04158	0.0172898	1.76221
VIM	1.04039	0.0130826	1.88331
PGK1	1.03959	0.000364264	3.43858
HLA-DRB1	1.0314	0.0301935	1.52009
IRF1	1.02966	2.55523e-05	4.59257
HLA-A	1.02151	0.00519198	2.28467
PLEK	1.02131	0.000823409	3.08438
ADGRE5	1.01952	0.00266766	2.57387
CD63	1.0174	0.0334994	1.47496
PGD	1.01496	0.000936177	3.02864
SCO2	1.01357	0.00020205	3.69454
TAP1	1.00932	0.000214749	3.66807
CD44	1.00173	0.0036468	2.43809
MMP14	0.999807	0.0293646	1.53218
ANXA2	0.997965	0.0142188	1.84714
HBEGF	0.989755	0.0148857	1.82723
PILRA	0.978442	0.00769858	2.11359
ERO1A	0.976792	0.00263578	2.57909
SCPEP1	0.976271	0.00828161	2.08189
CDKN1A	0.974277	0.000707466	3.15029
APOL1	0.96501	0.00247345	2.6067
ANXA5	0.961238	0.0133512	1.87448
CCL2	0.955631	0.00321802	2.49241
ZNF385A	0.949625	0.00795839	2.09917
SLAMF7	0.947546	0.00764892	2.1164
S100A4	0.941403	0.00508463	2.29374
CP	0.934668	0.0214893	1.66778
PLD3	0.931712	0.0361066	1.44241
GBP2	0.930618	0.000276846	3.55776
TNFAIP2	0.929558	0.00471475	2.32654
VSIG4	0.928218	0.0125231	1.90229
CCL4L2	0.922485	0.00201374	2.696
SGK1	0.919901	0.00615466	2.2108
HLA-B	0.916058	0.00651208	2.18628
ATF5	0.912406	0.0270569	1.56772
GM2A	0.908106	0.034759	1.45893
APOC1	0.908005	0.195552	0.708738
NAMPT	0.90612	0.00934497	2.02942
SLC8A1	0.905788	0.00386964	2.41233
OSCAR	0.905764	0.00701922	2.15371
C15orf48	0.893537	0.00237412	2.6245
GSN	0.883454	0.0140565	1.85212
BRI3	0.88142	0.00479834	2.31891
FGL2	0.88121	0.0225742	1.64639
GK	0.879345	0.000217354	3.66283
FAM20C	0.878985	0.0296674	1.52772
NFKBIA	0.878119	0.0133512	1.87448
LCP1	0.877907	0.000873514	3.05873
ATP6V1B2	0.872962	0.00878275	2.05637
NINJ1	0.872876	0.00949592	2.02246
PDPN	0.871433	0.0469126	1.32871
UBE2L6	0.871112	0.000214823	3.66792
TPI1	0.86751	0.000707466	3.15029
TFRC	0.865311	0.0338749	1.47012
HLA-C	0.863414	0.0091946	2.03647
HEXB	0.861668	0.00878275	2.05637
TGFBI	0.857759	0.176084	0.754281
HLA-E	0.857093	0.00435743	2.36077
TNFAIP6	0.855393	0.00669434	2.17429
VEGFA	0.854306	0.0159173	1.79813
LDHA	0.852092	0.0004098	3.38743
LGALS1	0.849303	0.0436905	1.35961
HCK	0.846466	0.00479834	2.31891
PRDX1	0.846201	0.0056159	2.25058
PTAFR	0.840289	0.00826605	2.0827
TIMP3	0.838894	0.177516	0.750763
CYP27B1	0.837016	0.00108303	2.96536
TNFSF10	0.834468	9.60906e-05	4.01732
NUPR1	0.828098	0.0572712	1.24206
IL18BP	0.826958	0.000276596	3.55815
GPX1	0.820563	0.0133702	1.87386
NDRG1	0.817613	0.00781568	2.10703
SLC2A3	0.816385	0.025581	1.59208
HK2	0.815562	0.0379892	1.42034
QPCT	0.81543	0.0041636	2.38053
ITGA5	0.809127	0.00705815	2.15131
HAPLN3	0.807814	9.60906e-05	4.01732
PIM1	0.806943	0.000276596	3.55815
SCARF1	0.806103	0.00364593	2.43819
LCP2	0.79272	0.00184357	2.73434
CXCL16	0.790356	0.019713	1.70525
FGR	0.789038	0.0139385	1.85579
OLR1	0.788582	0.0289729	1.53801
SERF2	0.785594	0.004969	2.30373
CLEC4E	0.784624	0.00604178	2.21884
CD81	0.780652	0.0133512	1.87448
GSTO1	0.780033	0.00401989	2.39579
HSD11B1	0.778657	0.0250554	1.6011
MYD88	0.776256	0.000200951	3.69691
CTSH	0.775989	0.0172898	1.76221
CLIC1	0.773882	0.00118374	2.92674
CD40	0.773417	0.00232236	2.63407
PFKP	0.772582	0.000429755	3.36678
MSR1	0.772137	0.105121	0.978309
GLIPR2	0.77141	0.00214118	2.66935
PPA1	0.769199	0.000236517	3.62614
PDCD1LG2	0.767802	0.00421652	2.37505
SBNO2	0.76609	0.00100147	2.99936
ADAMTS4	0.764022	0.00281721	2.55018
IFNGR2	0.760737	0.000187972	3.72591
CSF2RB	0.760732	0.0153705	1.81331
BCL2A1	0.759742	0.00247345	2.6067
TREM1	0.758671	0.0304716	1.5161
PFN1	0.758131	0.00104305	2.98169
RAB5IF	0.757403	0.00037368	3.4275
FCGR2C	0.756535	0.00787138	2.10395
IL32	0.755664	0.00281721	2.55018
FPR3	0.754995	0.011701	1.93178
G0S2	0.754917	0.00104794	2.97966
CA12	0.753858	0.0578303	1.23784
MCL1	0.752253	0.0109159	1.96194
IFI6	0.749821	0.000942362	3.02578
EIF4A1	0.749259	0.0171191	1.76652
FMNL2	0.741681	0.0464626	1.3329
VAMP5	0.740024	0.0034735	2.45923
BCAT1	0.737273	0.00921361	2.03557
TNS3	0.737127	0.0017077	2.76759
ADAMDEC1	0.736997	0.371239	0.430346
GRN	0.73698	0.0809609	1.09172
PSTPIP2	0.736457	0.0067082	2.17339
LIMK1	0.734133	0.00766543	2.11546
LGALS9C	0.733504	0.00281721	2.55018
GP6	0.733286	0.00111342	2.95334
UBE2D1	0.7323	0.0289157	1.53887
CXCL11	0.73225	0.0160024	1.79581
POMP	0.732162	0.000214823	3.66792
B4GALT1	0.731171	0.0174014	1.75942
HLA-DQB1	0.728717	0.20539	0.68742
LITAF	0.727765	0.000214749	3.66807
CREG1	0.727057	0.00571457	2.24302
CORO1C	0.723172	0.0263781	1.57876
NR1H3	0.722673	0.0487065	1.31241
ALDH2	0.720196	0.049241	1.30767
KYNU	0.719955	0.0137706	1.86105
SOAT1	0.716869	0.0368638	1.4334
LGALS2	0.713494	0.0114341	1.9418
SLC16A3	0.713299	0.00281484	2.55055
GPNMB	0.710034	0.215357	0.666841
RNF19B	0.709555	0.000214823	3.66792
GCH1	0.706209	0.00125808	2.90029
CSF1R	0.700965	0.00479834	2.31891
HSPA8	0.700146	0.0130826	1.88331
SOCS3	0.697756	0.0206676	1.68471
TNC	0.6976	0.160888	0.793476
RAB13	0.693082	0.0055279	2.25744
PLXDC2	0.691581	0.0480812	1.31802
ATP5F1B	0.690664	0.00975406	2.01081
ANPEP	0.688589	0.0289157	1.53887
EGR2	0.688088	0.00730687	2.13627
UPP1	0.684515	0.00111342	2.95334
DPYD	0.683107	0.0130826	1.88331
TNIP1	0.679398	0.00266766	2.57387
TLR2	0.677238	0.00248401	2.60485
PRNP	0.673785	0.00561385	2.25074
CD53	0.672594	0.00386964	2.41233
CSF1	0.67212	0.0110252	1.95761
CXCL10	0.671546	0.00357793	2.44637
DRAM1	0.670811	0.00178203	2.74908
SLC7A7	0.670277	0.0519469	1.28444
ATP6V0C	0.668202	0.00827693	2.08213
APOL3	0.667522	0.000987054	3.00566
GPI	0.665393	0.00361107	2.44236
FOSL2	0.661755	0.248341	0.604951
LAMP1	0.661593	0.0335903	1.47379
MARCO	0.659174	0.0922695	1.03494
PTPRE	0.658986	0.0120132	1.92034
PSME2	0.657973	0.0035202	2.45343
ANXA1	0.656945	0.0586048	1.23207
LTA4H	0.655718	0.0348861	1.45735
RASSF4	0.654675	0.0672544	1.17228
PSMB10	0.653786	0.000747453	3.12642
TAGLN2	0.653525	0.00693959	2.15867
AQP9	0.652944	0.00513425	2.28952
COX8A	0.652162	0.00427729	2.36883
FCGR2B	0.651799	0.200713	0.697423
CYCS	0.650268	4.86545e-05	4.31288
NECTIN2	0.648414	0.0102023	1.9913
APOL2	0.646483	0.00239432	2.62082
MT1M	0.64463	0.00125808	2.90029
TGM2	0.644418	0.104515	0.980821
FURIN	0.641014	0.0206121	1.68588
LRP1	0.640775	0.281484	0.550546
IFI27	0.640617	0.0879208	1.05591
GRINA	0.640535	0.0130826	1.88331
FLNA	0.638137	0.003355	2.47431
SCIMP	0.634661	0.0305638	1.51479
LACTB	0.634455	0.00144518	2.84008
SDCBP	0.633548	0.0164208	1.78461
CTSA	0.629473	0.0208715	1.68045
MSN	0.628801	0.00117205	2.93105
PLSCR1	0.628277	0.00765588	2.116
ACTR3	0.627413	0.00020205	3.69454
ATG3	0.626589	0.00948439	2.02299
RNF213	0.626239	0.00139559	2.85524
PDXK	0.624032	0.00290993	2.53612
LHFPL2	0.623915	0.047203	1.32603
CTSD	0.622671	0.156445	0.805638
HCAR2	0.619346	0.00571073	2.24331
FKBP5	0.616932	0.0178303	1.74884
PLEKHB2	0.615393	0.00904478	2.0436
ACTN1	0.615208	0.0289729	1.53801
IL17RA	0.615123	0.00281721	2.55018
